# Continental-scale hyperspectral tree species classification in the United States National Ecological Observatory Network

**DOI:** 10.1101/2021.12.22.473714

**Authors:** Sergio Marconi, Ben. G. Weinstein, Sheng Zou, Stephanie A. Bohlman, Alina Zare, Aditya Singh, Dylan Stewart, Ira Harmon, Ashley Steinkraus, Ethan P. White

## Abstract

Advances in remote sensing imagery and machine learning applications unlock the potential for developing algorithms for species classification at the level of individual tree crowns at unprecedented scales. However, most approaches to date focus on site-specific applications and a small number of taxonomic groups. Little is known about how well these approaches generalize across broader geographic areas and ecosystems. Leveraging field surveys and hyperspectral remote sensing data from the National Ecological Observatory Network (NEON), we developed a continental-extent model for tree species classification that can be applied to the network, including a wide range of US terrestrial ecosystems. We compared the performance of a model trained with data from 27 NEON sites to models trained with data from each individual site, evaluating advantages and challenges posed by training species classifiers at the US scale. We evaluated the effect of geographic location, topography, and ecological conditions on the accuracy and precision of species predictions (72 out of 77 species). On average, the general model resulted in good overall classification accuracy (micro-F1 score), with better accuracy than site-specific classifiers (average individual tree level accuracy of 0.77 for the general model and 0.70 for site-specific models). Aggregating species to the genus-level increased accuracy to 0.83. Regions with more species exhibited lower classification accuracy. Predicted species were more likely to be confused with congeneric and co-occurring species and confusion was highest for trees with structural damage and in complex closed-canopy forests. The model produced accurate estimates of uncertainty, correctly identifying trees where confusion was likely. Using only data from NEON, this single integrated classifier can make predictions for 20% of all tree species found in forest ecosystems across the entire US, which make up to roughly 90% of the upper canopy of the studied ecosystems. This suggests the potential for integrating information from multiple datasets and locations to develop broad scale general models for species classification from hyperspectral imaging.
