## Supplement 2 for "Continental-scale hyperspectral tree species classification in the United States National Ecological Observatory Network": D01_confusion_matrix.csv

rows:observation\columns:predictions	Tsuga.canadensis	Fagus.grandifolia	Acer.rubrum	Betula.papyrifera	Fraxinus.americana	Acer.saccharum	Betula.alleghaniensis	Populus.grandidentata	Pinus.strobus	Quercus.rubra	Betula.lenta	Quercus.velutina
Tsuga canadensis	62	1	5	0	0	0	0	0	1	0	1	0
Fagus grandifolia	1	10	1	0	0	0	0	0	0	0	0	0
Acer rubrum	5	7	22	1	0	0	0	1	1	3	0	1
Betula papyrifera	1	0	2	0	0	0	0	0	0	1	0	0
Fraxinus americana	0	0	3	0	0	0	0	0	0	0	0	0
Acer saccharum	0	1	0	0	0	0	0	0	0	0	0	0
Betula alleghaniensis	1	0	1	0	0	0	3	0	0	1	1	0
Populus grandidentata	0	0	1	0	0	0	0	0	0	0	0	0
Pinus strobus	0	0	1	0	0	0	0	0	10	0	0	0
Quercus rubra	1	0	1	0	0	0	0	0	0	28	0	0
Betula lenta	2	0	1	0	0	0	0	0	0	1	0	0
Quercus velutina	0	0	0	0	0	0	0	0	0	2	0	0
