## Supplement 2 for "Continental-scale hyperspectral tree species classification in the United States National Ecological Observatory Network": D02_confusion_matrix.csv

rows:observation\columns:predictions	Celtis.occidentalis	Liriodendron.tulipifera	Acer.negundo	Carya.glabra	Juglans.nigra	Platanus.occidentalis	Fraxinus.americana	Acer.rubrum	Quercus.rubra	Quercus.alba	Liquidambar.styraciflua
Celtis occidentalis	2	0	0	0	3	0	3	0	0	0	0
Liriodendron tulipifera	0	26	0	0	0	0	0	0	0	0	0
Acer negundo	0	0	3	0	0	0	0	0	0	0	1
Carya glabra	0	0	1	0	0	0	0	0	0	0	0
Juglans nigra	0	1	0	0	0	0	2	0	0	0	0
Platanus occidentalis	0	0	0	0	0	1	1	0	0	0	0
Fraxinus americana	0	0	0	0	4	0	3	0	0	0	0
Acer rubrum	0	0	0	0	0	0	0	3	0	0	0
Quercus rubra	0	1	0	0	0	0	0	0	0	0	0
Quercus alba	0	3	0	0	0	0	0	0	0	0	0
Liquidambar styraciflua	0	2	0	0	0	0	0	0	0	0	22
