## Supplement 2 for "Continental-scale hyperspectral tree species classification in the United States National Ecological Observatory Network": D03_confusion_matrix.csv

rows:observation\columns:predictions	Pinus.elliottii	Pinus.palustris	Quercus.margaretta	Quercus.hemisphaerica	Quercus.laevis	Quercus.geminata	Pinus.taeda	Liquidambar.styraciflua
Pinus elliottii	1	2	0	0	0	0	0	0
Pinus palustris	0	56	0	0	0	0	0	0
Quercus margaretta	0	0	1	2	0	0	0	0
Quercus hemisphaerica	3	2	0	5	0	0	0	1
Quercus laevis	0	3	0	0	28	0	0	0
Quercus geminata	0	1	0	0	1	5	0	0
Pinus taeda	1	0	0	0	0	0	0	0
Liquidambar styraciflua	0	0	0	0	0	0	0	0
