## Supplement 2 for "Continental-scale hyperspectral tree species classification in the United States National Ecological Observatory Network": D05_confusion_matrix.csv

rows:observation\columns:predictions	Populus.tremuloides	Acer.rubrum	Abies.balsamea	Quercus.rubra	Acer.saccharum	Ostrya.virginiana	Betula.papyrifera	Tilia.americana	Populus.grandidentata	Fraxinus.pennsylvanica	Picea.glauca	Larix.sp.	Picea.mariana	Fraxinus.nigra
Populus tremuloides	51	0	1	0	0	0	0	0	4	0	0	1	0	0
Acer rubrum	0	37	0	0	4	0	0	0	0	0	1	0	0	0
Abies balsamea	5	1	21	0	1	0	0	0	0	0	0	1	1	0
Quercus rubra	3	1	1	0	0	0	0	0	0	0	0	0	0	0
Acer saccharum	1	5	1	0	61	0	0	0	0	0	0	0	0	0
Ostrya virginiana	0	0	0	0	1	1	0	0	0	0	0	0	0	0
Betula papyrifera	0	1	0	0	1	0	3	0	0	0	0	0	0	0
Tilia americana	0	0	0	0	7	0	0	0	0	0	0	0	0	0
Populus grandidentata	26	2	0	1	1	0	0	0	7	0	0	0	0	0
Fraxinus pennsylvanica	0	1	0	0	6	0	0	0	0	0	0	0	0	0
Picea glauca	0	0	1	0	0	0	0	0	0	0	0	0	0	0
Larix sp.	0	0	0	0	0	0	0	0	0	0	0	10	3	0
Picea mariana	0	0	2	0	0	0	0	0	0	0	0	0	8	0
Fraxinus nigra	0	0	0	0	1	0	0	0	0	0	0	0	0	0
