## Supplement 2 for "Continental-scale hyperspectral tree species classification in the United States National Ecological Observatory Network": D06_confusion_matrix.csv

rows:observation\columns:predictions	Quercus.muehlenbergii	Carya.ovata	Ulmus.americana	Juglans.nigra	Celtis.occidentalis	Ulmus.rubra	Maclura.pomifera	Cercis.canadensis	Quercus.velutina	Gleditsia.triacanthos
Quercus muehlenbergii	1	1	0	1	0	0	0	0	0	1
Carya ovata	0	5	2	1	0	0	0	0	0	0
Ulmus americana	0	0	3	1	0	0	0	0	0	0
Juglans nigra	0	0	1	1	1	0	0	0	0	0
Celtis occidentalis	0	0	3	3	6	0	0	0	0	0
Ulmus rubra	0	0	0	1	0	1	0	0	0	0
Maclura pomifera	0	0	0	1	0	0	1	0	0	0
Cercis canadensis	0	0	0	0	0	0	0	1	0	0
Quercus velutina	1	0	0	0	0	0	0	0	0	0
Gleditsia triacanthos	0	0	0	0	0	0	0	0	0	0
