## Supplement 2 for "Continental-scale hyperspectral tree species classification in the United States National Ecological Observatory Network": D07_confusion_matrix.csv

rows:observation\columns:predictions	Quercus.rubra	Quercus.alba	Acer.rubrum	Nyssa.sylvatica	Pinus.taeda
Quercus rubra	14	1	1	0	0
Quercus alba	8	9	1	0	0
Acer rubrum	0	0	9	1	0
Nyssa sylvatica	1	0	0	0	0
Pinus taeda	0	0	0	0	4
