## Supplement 2 for "Continental-scale hyperspectral tree species classification in the United States National Ecological Observatory Network": D10_confusion_matrix.csv

rows:observation\columns:predictions	Pinus.contorta	Populus.tremuloides	Pinus.ponderosa	Abies.lasiocarpa	Pseudotsuga.menziesii	Pinus.flexilis
Pinus contorta	44	0	0	0	1	0
Populus tremuloides	1	18	0	0	0	0
Pinus ponderosa	1	0	1	0	0	0
Abies lasiocarpa	0	0	1	0	0	0
Pseudotsuga menziesii	3	0	1	0	0	0
Pinus flexilis	12	0	0	1	0	0
