## Supplement 2 for "Continental-scale hyperspectral tree species classification in the United States National Ecological Observatory Network": D13_confusion_matrix.csv

rows:observation\columns:predictions	Juniperus.osteosperma	Pinus.edulis	Picea.engelmannii	Abies.lasiocarpa	Pinus.contorta	Pinus.flexilis
Juniperus osteosperma	1	1	0	0	0	0
Pinus edulis	0	3	0	0	0	0
Picea engelmannii	0	0	42	4	0	0
Abies lasiocarpa	0	0	3	19	1	0
Pinus contorta	0	0	0	0	65	0
Pinus flexilis	0	0	2	1	0	0
