## Supplement 2 for "Continental-scale hyperspectral tree species classification in the United States National Ecological Observatory Network": D19_confusion_matrix.csv

rows:observation\columns:predictions	Betula.neoalaskana	Picea.mariana	Picea.glauca	Populus.tremuloides
Betula neoalaskana	9	0	0	0
Picea mariana	0	61	1	0
Picea glauca	0	4	0	0
Populus tremuloides	0	2	0	0
