## Supplement 2 for "Continental-scale hyperspectral tree species classification in the United States National Ecological Observatory Network": BART.csv

rows:observation\columns:predictions	Tsuga.canadensis	Fagus.grandifolia	Acer.rubrum	Betula.papyrifera	Fraxinus.americana	Acer.saccharum	Betula.alleghaniensis	Populus.grandidentata
Tsuga canadensis	32	1	2	0	0	0	0	0
Fagus grandifolia	1	10	1	0	0	0	0	0
Acer rubrum	0	7	10	0	0	0	0	1
Betula papyrifera	1	0	0	0	0	0	0	0
Fraxinus americana	0	0	1	0	0	0	0	0
Acer saccharum	0	1	0	0	0	0	0	0
Betula alleghaniensis	0	0	0	0	0	0	1	0
Populus grandidentata	0	0	1	0	0	0	0	0
