## Supplement 2 for "Continental-scale hyperspectral tree species classification in the United States National Ecological Observatory Network": DELA.csv

rows:observation\columns:predictions	Acer.negundo	Acer.rubrum	Platanus.occidentalis	Fraxinus.pennsylvanica	Celtis.laevigata	Ulmus.americana	Carya.ovata	Liquidambar.styraciflua	Carya.tomentosa	Quercus.nigra	Morus.rubra	Carpinus.caroliniana	Pinus.taeda	Quercus.pagoda	Quercus.lyrata	Quercus.alba
Acer negundo	1	0	0	0	0	0	0	1	0	0	0	0	0	0	0	0
Acer rubrum	0	0	0	2	0	0	0	1	5	0	0	0	0	0	0	0
Platanus occidentalis	0	0	1	0	0	0	0	0	0	0	0	0	0	0	0	0
Fraxinus pennsylvanica	0	0	0	6	1	0	0	1	0	0	0	0	0	0	0	0
Celtis laevigata	0	1	0	1	16	0	0	0	1	0	0	0	0	0	0	0
Ulmus americana	0	0	0	1	0	0	0	0	0	0	0	0	0	0	0	0
Carya ovata	0	0	0	0	1	0	0	0	1	0	0	0	0	0	0	0
Liquidambar styraciflua	0	0	0	1	3	0	0	8	1	0	0	0	0	0	0	1
Carya tomentosa	0	0	0	0	1	0	0	0	4	0	0	0	0	0	0	0
Quercus nigra	0	1	0	0	2	0	0	0	0	0	0	0	0	0	0	0
Morus rubra	0	0	0	0	1	0	0	0	0	0	0	0	0	0	0	0
Carpinus caroliniana	0	0	0	0	0	0	0	1	0	0	0	0	0	0	0	0
Pinus taeda	0	0	0	0	0	0	0	0	0	0	0	0	9	0	0	0
Quercus pagoda	0	0	0	0	0	0	0	0	1	0	0	0	0	1	0	0
Quercus lyrata	0	1	0	0	0	0	0	1	0	0	0	0	0	0	0	0
Quercus alba	0	0	0	0	0	0	0	0	0	0	0	0	0	0	0	0
