## Supplement 2 for "Continental-scale hyperspectral tree species classification in the United States National Ecological Observatory Network": HARV.csv

rows:observation\columns:predictions	Pinus.strobus	Betula.alleghaniensis	Acer.rubrum	Fraxinus.americana	Tsuga.canadensis	Quercus.rubra	Betula.lenta	Quercus.velutina	Betula.papyrifera
Pinus strobus	10	0	1	0	0	0	0	0	0
Betula alleghaniensis	0	2	1	0	1	1	1	0	0
Acer rubrum	1	0	12	0	5	3	0	1	1
Fraxinus americana	0	0	2	0	0	0	0	0	0
Tsuga canadensis	1	0	3	0	30	0	1	0	0
Quercus rubra	0	0	1	0	1	28	0	0	0
Betula lenta	0	0	1	0	2	1	0	0	0
Quercus velutina	0	0	0	0	0	2	0	0	0
Betula papyrifera	0	0	2	0	0	1	0	0	0
