## Supplement 2 for "Continental-scale hyperspectral tree species classification in the United States National Ecological Observatory Network": NIWO.csv

rows:observation\columns:predictions	Picea.engelmannii	Abies.lasiocarpa	Pinus.contorta	Pinus.flexilis
Picea engelmannii	42	4	0	0
Abies lasiocarpa	3	19	1	0
Pinus contorta	0	0	65	0
Pinus flexilis	2	1	0	0
