## Supplement 2 for "Continental-scale hyperspectral tree species classification in the United States National Ecological Observatory Network": OSBS.csv

rows:observation\columns:predictions	Quercus.laevis	Pinus.palustris	Quercus.hemisphaerica	Quercus.geminata	Pinus.taeda	Pinus.elliottii	Liquidambar.styraciflua
Quercus laevis	28	3	0	0	0	0	0
Pinus palustris	0	32	0	0	0	0	0
Quercus hemisphaerica	0	1	2	0	0	3	1
Quercus geminata	1	1	0	5	0	0	0
Pinus taeda	0	0	0	0	0	1	0
Pinus elliottii	0	0	0	0	0	1	0
Liquidambar styraciflua	0	0	0	0	0	0	0
