## Supplement 2 for "Continental-scale hyperspectral tree species classification in the United States National Ecological Observatory Network": SCBI.csv

rows:observation\columns:predictions	Liriodendron.tulipifera	Acer.negundo	Celtis.occidentalis	Carya.glabra	Juglans.nigra	Platanus.occidentalis	Fraxinus.americana
Liriodendron tulipifera	21	0	0	0	0	0	0
Acer negundo	0	3	0	0	0	0	0
Celtis occidentalis	0	0	0	0	1	0	3
Carya glabra	0	1	0	0	0	0	0
Juglans nigra	1	0	0	0	0	0	2
Platanus occidentalis	0	0	0	0	0	1	1
Fraxinus americana	0	0	0	0	4	0	3
