## Supplement 2 for "Continental-scale hyperspectral tree species classification in the United States National Ecological Observatory Network": SERC.csv

rows:observation\columns:predictions	Acer.rubrum	Quercus.rubra	Quercus.alba	Liquidambar.styraciflua	Acer.negundo	Liriodendron.tulipifera
Acer rubrum	3	0	0	0	0	0
Quercus rubra	0	0	0	0	0	1
Quercus alba	0	0	0	0	0	3
Liquidambar styraciflua	0	0	0	22	0	2
Acer negundo	0	0	0	1	0	0
Liriodendron tulipifera	0	0	0	0	0	5
