## Supplement 2 for "Continental-scale hyperspectral tree species classification in the United States National Ecological Observatory Network": STEI.csv

rows:observation\columns:predictions	Populus.tremuloides	Acer.rubrum	Abies.balsamea	Quercus.rubra	Acer.saccharum	Ostrya.virginiana	Betula.papyrifera	Tilia.americana	Populus.grandidentata	Fraxinus.pennsylvanica
Populus tremuloides	41	0	0	0	0	0	0	0	2	0
Acer rubrum	0	20	0	0	0	0	0	0	0	0
Abies balsamea	2	0	3	0	0	0	0	0	0	0
Quercus rubra	3	1	1	0	0	0	0	0	0	0
Acer saccharum	0	0	0	0	17	0	0	0	0	0
Ostrya virginiana	0	0	0	0	0	1	0	0	0	0
Betula papyrifera	0	0	0	0	1	0	0	0	0	0
Tilia americana	0	0	0	0	7	0	0	0	0	0
Populus grandidentata	2	0	0	1	0	0	0	0	0	0
Fraxinus pennsylvanica	0	1	0	0	0	0	0	0	0	0
