## Supplement 2 for "Continental-scale hyperspectral tree species classification in the United States National Ecological Observatory Network": TALL.csv

rows:observation\columns:predictions	Liquidambar.styraciflua	Pinus.taeda	Quercus.nigra	Pinus.echinata	Pinus.palustris	Carya.tomentosa	Liriodendron.tulipifera	Quercus.alba	Quercus.falcata	Nyssa.sylvatica	Acer.rubrum
Liquidambar styraciflua	0	0	0	0	1	0	0	0	0	2	0
Pinus taeda	0	16	0	0	5	0	0	0	0	0	1
Quercus nigra	0	0	0	0	0	0	0	0	0	2	0
Pinus echinata	0	0	0	3	1	0	0	0	0	0	0
Pinus palustris	0	0	0	1	28	0	0	0	0	0	0
Carya tomentosa	0	0	0	0	0	0	0	0	0	0	1
Liriodendron tulipifera	1	0	0	0	0	0	0	0	0	0	0
Quercus alba	0	0	0	0	0	0	0	1	0	0	0
Quercus falcata	0	0	0	1	0	0	0	0	0	0	0
Nyssa sylvatica	0	0	0	0	0	0	0	0	0	0	0
Acer rubrum	0	0	0	0	0	0	0	0	0	0	0
