## Supplement 2 for "Continental-scale hyperspectral tree species classification in the United States National Ecological Observatory Network": CLBJ.csv

rows:observation\columns:predictions	Quercus.stellata	Celtis.laevigata	Ulmus.crassifolia	Juniperus.virginiana	Quercus.marilandica
Quercus stellata	37	0	0	0	5
Celtis laevigata	2	0	0	0	0
Ulmus crassifolia	3	0	0	0	1
Juniperus virginiana	3	0	0	0	0
Quercus marilandica	2	0	0	0	0
