## Supplement 2 for "Continental-scale hyperspectral tree species classification in the United States National Ecological Observatory Network": HARV.csv

rows:observation\columns:predictions	Pinus.strobus	Betula.alleghaniensis	Acer.rubrum	Fraxinus.americana	Tsuga.canadensis	Quercus.rubra	Betula.lenta	Quercus.velutina	Betula.papyrifera	Fagus.grandifolia
Pinus strobus	9	0	1	0	1	0	0	0	0	0
Betula alleghaniensis	1	1	1	0	1	1	1	0	0	0
Acer rubrum	2	0	7	0	6	5	1	1	0	1
Fraxinus americana	0	0	0	0	1	0	1	0	0	0
Tsuga canadensis	2	0	0	0	31	1	1	0	0	0
Quercus rubra	0	0	2	0	1	25	2	0	0	0
Betula lenta	0	0	0	0	1	2	1	0	0	0
Quercus velutina	0	0	0	0	0	2	0	0	0	0
Betula papyrifera	0	0	1	0	0	0	0	0	2	0
Fagus grandifolia	0	0	0	0	0	0	0	0	0	0
