## Supplement 2 for "Continental-scale hyperspectral tree species classification in the United States National Ecological Observatory Network": LENO.csv

rows:observation\columns:predictions	Quercus.pagoda	Liquidambar.styraciflua	Carpinus.caroliniana	Celtis.laevigata	Quercus.nigra	Fraxinus.pennsylvanica	Pinus.taeda
Quercus pagoda	0	2	1	0	0	0	0
Liquidambar styraciflua	0	15	7	0	0	0	2
Carpinus caroliniana	0	2	0	1	0	0	0
Celtis laevigata	0	1	0	0	0	1	0
Quercus nigra	0	0	2	0	0	0	0
Fraxinus pennsylvanica	0	1	0	0	0	0	0
Pinus taeda	0	0	0	0	0	0	0
