## Supplement 2 for "Continental-scale hyperspectral tree species classification in the United States National Ecological Observatory Network": MLBS.csv

rows:observation\columns:predictions	Quercus.rubra	Quercus.alba	Acer.rubrum	Nyssa.sylvatica	Pinus.taeda	Quercus.coccinea
Quercus rubra	11	4	1	0	0	0
Quercus alba	9	7	1	0	0	1
Acer rubrum	0	1	7	2	0	0
Nyssa sylvatica	1	0	0	0	0	0
Pinus taeda	0	0	0	0	4	0
Quercus coccinea	0	0	0	0	0	0
