## Supplement 2 for "Continental-scale hyperspectral tree species classification in the United States National Ecological Observatory Network": NIWO.csv

rows:observation\columns:predictions	Picea.engelmannii	Abies.lasiocarpa	Pinus.contorta	Pinus.flexilis
Picea engelmannii	32	9	0	5
Abies lasiocarpa	7	8	1	7
Pinus contorta	0	0	53	12
Pinus flexilis	2	1	0	0
