## Supplement 2 for "Continental-scale hyperspectral tree species classification in the United States National Ecological Observatory Network": OSBS.csv

rows:observation\columns:predictions	Quercus.laevis	Pinus.palustris	Quercus.hemisphaerica	Quercus.geminata	Pinus.taeda	Pinus.elliottii
Quercus laevis	26	5	0	0	0	0
Pinus palustris	0	32	0	0	0	0
Quercus hemisphaerica	2	0	0	0	0	5
Quercus geminata	0	2	1	4	0	0
Pinus taeda	0	0	0	0	0	1
Pinus elliottii	0	0	0	0	0	1
