## Supplement 2 for "Continental-scale hyperspectral tree species classification in the United States National Ecological Observatory Network": SERC.csv

rows:observation\columns:predictions	Acer.rubrum	Quercus.rubra	Quercus.alba	Liquidambar.styraciflua	Acer.negundo	Liriodendron.tulipifera
Acer rubrum	0	0	0	2	0	1
Quercus rubra	0	0	0	1	0	0
Quercus alba	0	0	0	1	0	2
Liquidambar styraciflua	0	1	0	20	0	3
Acer negundo	0	0	0	1	0	0
Liriodendron tulipifera	0	0	0	0	0	5
