## Supplement 2 for "Continental-scale hyperspectral tree species classification in the United States National Ecological Observatory Network": TREE.csv

rows:observation\columns:predictions	Acer.rubrum	Acer.saccharum	Fraxinus.pennsylvanica	Betula.papyrifera	Picea.glauca	Larix.sp.	Abies.balsamea	Picea.mariana	Populus.grandidentata	Populus.tremuloides	Ostrya.virginiana
Acer rubrum	10	3	0	0	1	0	0	0	0	0	0
Acer saccharum	11	28	0	0	0	0	0	0	0	0	0
Fraxinus pennsylvanica	1	4	0	0	0	0	1	0	0	0	0
Betula papyrifera	1	0	0	0	0	0	1	0	0	0	0
Picea glauca	0	0	0	0	0	0	1	0	0	0	0
Larix sp.	0	0	0	0	0	3	0	9	0	0	0
Abies balsamea	0	1	0	0	0	0	1	1	0	0	0
Picea mariana	0	0	0	0	0	0	1	3	0	0	0
Populus grandidentata	0	0	0	0	0	0	0	0	0	22	0
Populus tremuloides	0	0	0	0	0	0	0	0	0	4	0
Ostrya virginiana	0	1	0	0	0	0	0	0	0	0	0
