## Supplement 2 for "Continental-scale hyperspectral tree species classification in the United States National Ecological Observatory Network": UNDE.csv

rows:observation\columns:predictions	Abies.balsamea	Populus.tremuloides	Acer.saccharum	Acer.rubrum	Populus.grandidentata	Fraxinus.nigra	Picea.mariana	Betula.papyrifera	Larix.sp.
Abies balsamea	19	2	0	0	0	0	0	0	1
Populus tremuloides	0	7	0	0	2	0	0	0	1
Acer saccharum	0	3	7	2	0	0	0	0	0
Acer rubrum	0	0	0	8	0	0	0	0	0
Populus grandidentata	0	2	1	2	7	0	0	0	0
Fraxinus nigra	0	0	1	0	0	0	0	0	0
Picea mariana	0	0	0	0	0	3	0	0	3
Betula papyrifera	1	0	0	1	0	0	0	0	0
Larix sp.	0	0	0	0	0	0	0	0	1
