## Supplement 2 for "Continental-scale hyperspectral tree species classification in the United States National Ecological Observatory Network": Family_level_confusion_matrix.csv

rows:observations \\ columns: predictions	Tsuga	Fagus	Acer	Betula	Fraxinus	Populus	Pinus	Quercus	Celtis	Liriodendron	Carya	Juglans	Platanus	Liquidambar	Pisonia	Bucida	Bursera	Abies	Ostrya	Tilia	Picea	Larix	Ulmus	Maclura	Cercis	Nyssa	Morus	Carpinus	Pseudotsuga	Juniperus	Gleditsia
Tsuga	76	1	5	4	0	0	0	1	0	0	0	0	0	0	0	0	0	0	0	0	0	0	0	0	0	0	0	0	2	0	0
Fagus	1	10	8	0	0	0	0	0	0	0	0	0	0	0	0	0	0	0	0	0	0	0	0	0	0	0	0	0	0	0	0
Acer	5	1	145	6	12	4	2	6	1	0	2	0	0	0	0	0	0	2	1	7	0	0	0	0	0	0	0	0	0	0	0
Betula	1	0	1	16	0	0	0	0	0	0	0	0	0	0	0	0	0	0	0	0	0	0	0	0	0	0	0	0	0	0	0
Fraxinus	0	0	2	0	9	0	0	0	5	0	0	2	1	1	0	0	0	0	0	0	0	0	1	0	0	0	0	0	0	0	0
Populus	0	0	2	0	0	106	0	3	0	0	0	0	0	0	0	0	0	5	0	0	0	0	0	0	0	0	0	0	0	0	0
Pinus	1	0	1	0	0	1	270	11	0	0	0	0	0	3	0	0	0	2	0	0	0	0	0	0	0	0	0	0	5	1	0
Quercus	0	0	4	3	0	1	2	178	3	0	0	0	0	1	0	0	0	0	0	0	0	0	3	0	0	1	0	0	0	2	0
Celtis	0	0	0	0	1	0	0	3	24	0	2	1	0	3	0	0	0	0	0	0	0	0	0	0	0	0	1	0	0	0	0
Liriodendron	0	0	0	0	0	0	0	4	0	26	0	1	0	2	0	0	0	0	0	0	0	0	0	0	0	0	0	0	0	0	0
Carya	0	0	5	0	0	0	0	2	1	0	10	0	0	1	0	0	0	0	0	0	0	0	0	0	0	0	0	0	0	0	0
Juglans	0	0	0	0	4	0	0	1	6	0	1	1	0	0	0	0	0	0	0	0	0	0	2	1	0	0	0	0	0	0	0
Platanus	0	0	0	0	0	0	0	0	0	0	0	0	2	0	0	0	0	0	0	0	0	0	0	0	0	0	0	0	0	0	0
Liquidambar	0	0	3	0	1	0	0	6	0	1	0	0	0	50	0	0	0	0	0	0	0	0	0	0	0	0	0	3	0	0	0
Pisonia	0	0	0	0	0	0	0	0	0	0	0	0	0	0	3	1	0	0	0	0	0	0	0	0	0	0	0	0	0	0	0
Bucida	0	0	0	0	0	0	0	0	0	0	0	0	0	0	0	9	1	0	0	0	0	0	0	0	0	0	0	0	0	0	0
Bursera	0	0	0	0	0	0	0	0	0	0	0	0	0	0	2	0	0	0	0	0	0	0	0	0	0	0	0	0	0	0	0
Abies	0	0	1	0	0	1	2	1	0	0	0	0	0	0	0	0	0	40	0	0	7	0	0	0	0	0	0	0	0	0	0
Ostrya	0	0	0	0	0	0	0	0	0	0	0	0	0	0	0	0	0	0	1	0	0	0	0	0	0	0	0	0	0	0	0
Tilia	0	0	0	0	0	0	0	0	0	0	0	0	0	0	0	0	0	0	0	0	0	0	0	0	0	0	0	0	0	0	0
Picea	0	0	1	0	0	2	2	0	0	0	0	0	0	0	0	0	0	4	0	0	116	3	0	0	0	0	0	0	0	0	0
Larix	0	0	0	0	0	1	0	0	0	0	0	0	0	0	0	0	0	1	0	0	0	10	0	0	0	0	0	0	0	0	0
Ulmus	0	0	0	0	0	0	0	0	3	0	2	1	0	0	0	0	0	0	0	0	0	0	5	0	0	0	0	0	0	0	0
Maclura	0	0	0	0	0	0	0	0	0	0	0	0	0	0	0	0	0	0	0	0	0	0	0	1	0	0	0	0	0	0	0
Cercis	0	0	0	0	0	0	0	0	0	0	0	0	0	0	0	0	0	0	0	0	0	0	0	0	1	0	0	0	0	0	0
Nyssa	0	0	1	0	0	0	0	2	0	0	0	0	0	2	0	0	0	0	0	0	0	0	0	0	0	0	0	0	0	0	0
Morus	0	0	0	0	0	0	0	0	0	0	0	0	0	0	0	0	0	0	0	0	0	0	0	0	0	0	0	0	0	0	0
Carpinus	0	0	0	0	0	0	0	0	0	0	0	0	0	2	0	0	0	0	0	0	0	0	0	0	0	0	0	1	0	0	0
Pseudotsuga	1	0	0	0	0	0	1	0	0	0	0	0	0	0	0	0	0	0	0	0	0	0	0	0	0	0	0	0	132	0	0
Juniperus	0	0	0	0	0	0	0	1	0	0	0	0	0	0	0	0	0	0	0	0	0	0	0	0	0	0	0	0	0	2	0
Gleditsia	0	0	0	0	0	0	0	1	0	0	0	0	0	0	0	0	0	0	0	0	0	0	0	0	0	0	0	0	0	0	0
